# Comparative genomics of five *Valsa* species gives insights on their pathogenicity evolution

**DOI:** 10.1101/2022.05.17.492390

**Authors:** Guangchao Sun, Shichang Xie, Lin Tang, Chao Zhao, Mian Zhang, Lili Huang

## Abstract

*Valsa* is a genus of ascomycetes fungi within the family Valsaceae that includes many wood destructive pathogens. The species such as *Valsa mali* and *Valsa pyri* that colonize fruit trees are threatening the global fruit production. Rapid host adaptation and fungicide resistance emergence are the main characteristics that make them devastating and hard to control. Efficient disease management can be achieved from early infection diagnosis and fungicide application, but lack of understandings of their genetic diversity and genomic features that underpin their pathogenicity evolution and drug resistance is essentially impeding the progress of effective and sustainable disease control. Here, we report genome assemblies of *Valsa malicola, Valsa persoonii* and *Valsa sordida* which represents close relatives of the two well known *Valsa mali* and *Valsa pyri* that cause canker disease with different host preferences. Comparative genomics analysis revealed that segmental rearrangements, inversions and translocations frequently occurred among *Valsa* spp. genomes. Genes identified in highly active regions exhibited high sequence differentiation and are enriched in membrane transporter proteins involved in anti-drug and nutrient transportation activities. Consistently, we also found membrane transporter gene families have been undergoing significant expansions in *Valsa* clade. Furthermore, unique genes that possessed or retained by each of the five *Valsa* species are more likely part of the secondary metabolic (SM) gene clusters which suggests SM one of the critical components that diverge along with the evolution of <I>Valsa</I> species. Repeat sequence content contributes significantly to genome size variation across the five species. The wide spread AT-rich regions resulted from repeat induced point C to T mutation (RIP) exhibited a specific proximity to secondary metabolic gene clusters and this positional proximity is correlated with the diversification of SM clusters suggesting a potential companion evolution between repeat sequence and secondary metabolism cluster. Lastly, we show that *LaeA*, the global regulator of secondary metabolic gene cluster, exhibiting diverged manner of regulation on the expression of clusters in vegetative and invasive mycelia of the devastating *V. mali* indicating the complexity of secondary metabolism in fungal species.
