## Supplemental Data 1 for "Comparative genomics of five *Valsa* species gives insights on their pathogenicity evolution"

### Sheet: Sheet1
Summary of repeat contents of Valsa Spp.
	Valsa mali			Valsa pyri			Valsa malicola			Valsa sordida			Valsa persoonii
	Copys	Length	Pecentage	Copys	Length	Pecentage	Copys	Length	Pecentage	Copys	Length	Pecentage	Copys	Length	Pecentage
DNA elements	1208	306232	0.0462803	870	64519	0.0638065	1229	179556	0.10423	1210	121230	0.06718	765	77597	0.0280568
LTR/Copia	1352	1999284	0.302148	269	76716	0.0758689	303	345327	0.200458	373	285380	0.158144	364	441061	0.159475
LTR/Gypsy	1364	2623198	0.396439	517	117089	0.115796	438	168596	0.0978681	501	351632	0.194858	924	1291674	0.467032
LINEs	377	26417	0.00399236	420	30689	0.0303501	437	45854	0.0266177	414	63753	0.0353289	284	71069	0.0256965
Low complexity	1266	59228	0.00895103	1083	51481	0.0509125	1271	60862	0.0353297	1366	64763	0.0358886	831	41381	0.0149622
RNA elements	89	15336	0.0023177	119	16751	0.016566	149	18686	0.010847	75	9552	0.00529327	99	13617	0.00492351
Satellites	101	11296	0.00170715	93	11171	0.0110476	64	5356	0.0031091	106	10373	0.00574823	281	24529	0.00886898
Simple repeats	11704	510613	0.0771681	10522	407736	0.403234	14494	573910	0.333148	14356	621943	0.344652	10125	413422	0.149481
SINEs	23	1308	0.000197676	25	1362	0.00134696	24	1240	0.000719806	14	587	0.000325288	16	1773	0.000641065
Unknown	2095	1228844	0.185713	1367	259641	0.256774	1298	335238	0.194602	983	316814	0.175564	1383	423618	0.153168
